# Insulinoma-associated 1 promotes neurogenic proliferation of cortical basal progenitors but is largely dispensable for projection neuron production

**DOI:** 10.64898/2026.04.02.716139

**Authors:** Venkata Thulabandu, Xinwei Cao

## Abstract

Basal progenitors (BPs) are essential contributors to mammalian cortical neurogenesis, yet the mechanisms governing their behavior remain incompletely understood. Insulinoma-associated 1 (INSM1), a SNAG-domain zinc-finger transcription factor, has been proposed to promote BP generation and expansion, although prior conclusions relied heavily on gain-of-function approaches and were limited by early lethality of *Insm1*-null embryos. Here, using conditional genetic ablation of *Insm1* in mouse cortical progenitors, we reveal that INSM1 is largely dispensable for BP generation but is essential for proper BP cell-cycle progression. INSM1-deficient BPs exhibit impaired S-phase entry, reduced RB phosphorylation, and downregulation of cell-cycle–related gene programs. Although neurogenesis by BPs is diminished, apical progenitors (APs) compensate by increasing symmetric amplifying divisions, expanding the AP pool and preserving production of later-born, upper-layer neurons despite reduced early-born, deep-layer neurons. These findings identify INSM1 as a critical regulator of BP neurogenic proliferation and highlight compensatory flexibility within the cortical progenitor hierarchy.

**Significance Statement:** The developing mammalian cortex contains two principal classes of neural progenitor cells: apical progenitors (APs), which serve as the primary stem/progenitor population; and basal progenitors (BPs), which are produced by APs. The vast majority of cortical neurons are generated by BPs, yet how BP proliferation is regulated remains unclear. We show that Insulinoma-associated 1 (INSM1), previously thought to control BP biogenesis, instead governs BP cell-cycle progression. Loss of INSM1 impairs BP proliferation. However, overall cortical neuron output is largely preserved because APs compensate by expanding their population. Our findings revise the role of INSM1 in cortical development and provide insight into how mammalian neurogenesis maintains robustness through compensatory responses among neural progenitor populations.
