## Supplemental Table S1 for "Insulinoma-associated 1 promotes neurogenic proliferation of cortical basal progenitors but is largely dispensable for projection neuron production"

### Sheet: Sheet1
VZ-BP	SVZ-BP	VZ/SVZ-BP
Rhbdl3	9630028B13Rik	Neurod4
Mir17hg	Slc17a6	Ptprk
Srsf2	Dusp14	Nckap5
Inppl1	Cdh8	Abcd2
Rai14	Prex1	Btg2
Dll1	Ranbp9	Sorl1
Snrnp40	Pcdh7	Eomes
Chd7	Cckar	Rcor2
Hes6	Nptx1	Vangl2
Neurog2	A330008L17Rik	Plcxd2
Boc	Nrn1	Kdm4c
Abcf1	Sstr2	Sdc3
	Abcd4	Kif21a
	Fam110a	Rbm8a
	Sema3c	Akna
	Scrt2	Ankrd6
	Pde1c	Psme4
	Slc30a10	Rasgef1b
	Neurod1	Celsr1
	Plcb1	Afap1
	A930024E05Rik	Numa1
	Ddhd1	Inhbb
	Dusp4	Pgm2l1
	Sorbs2	Kat6b
	Sesn1	Insm1
	A730054J21Rik	Lrp8
	Carmil3	Baz2b
	Ccdc88c	Ints13
	Chn2	Mfap2
	Plxna2	Cbfa2t2
	Dubr	Golim4
	Unc5d	Frmd4a
	Lpin1	Hmgn3
	Arhgef25	Mfng
	Nhlh1	Ccdc136
	Lrrn3	Coro1c
	Kif26b	Igsf8
	Rwdd3	Ash1l
	Hs3st1	Sema5a
	Mgat5b	Hey1
	Kif21b	Slc15a2
	Sh3bgrl2	Bcor
	Dll3	Rybp
	Rnd3	Nt5dc2
	Trak2	Baz2a
	Myt1	Ltbp3
	Fgf11	Celf1
	Igsf21	Mib1
	Chga	Kat2a
	Mfap4	Ago1
	Ddit4	Hdac9
	Kcnd2	Lsm5
	Nrp2	Sncaip
	Bcar1	Msi2
	Dipk2a	Chrna3
	Pam
	Rnasel
	Vat1
	AI504432
	Grik2
	Jarid2
	Trp53inp1
	Virma
	Ppp2r3c
	Dok4
	Shisa2
	Serping1
	Plekhf2
	Clvs1
