## Supplemental Table S2 for "Insulinoma-associated 1 promotes neurogenic proliferation of cortical basal progenitors but is largely dispensable for projection neuron production"

### Sheet: BP_Hallmark
NAME	SIZE	ES	NES	NOM p-val	FDR q-val	FWER p-val	RANK AT MAX	LEADING EDGE
HALLMARK_E2F_TARGETS	198	-0.72243	-1.53913	0	0.000891304	0.001	3720	tags=65%, list=18%, signal=78%
HALLMARK_G2M_CHECKPOINT	195	-0.720654	-1.53882	0	0.000445652	0.001	3418	tags=70%, list=16%, signal=83%
HALLMARK_MYC_TARGETS_V1	186	-0.691035	-1.47506	0.00114811	0.00250918	0.008	4655	tags=66%, list=22%, signal=84%
HALLMARK_PI3K_AKT_MTOR_SIGNALING	104	-0.693557	-1.38474	0.00584795	0.0408634	0.159	4654	tags=55%, list=22%, signal=70%
HALLMARK_MTORC1_SIGNALING	192	-0.637814	-1.34165	0.0125	0.112719	0.442	5673	tags=55%, list=27%, signal=75%
HALLMARK_UNFOLDED_PROTEIN_RESPONSE	107	-0.651391	-1.30195	0.0425777	0.222713	0.749	5181	tags=57%, list=25%, signal=75%
HALLMARK_KRAS_SIGNALING_DN	194	0.495124	1.28727	0.0434783	0.197494	0.367	811	tags=7%, list=4%, signal=7%
HALLMARK_UV_RESPONSE_DN	144	0.570172	1.42689	0.0144928	0.0921958	0.139	611	tags=19%, list=3%, signal=20%
HALLMARK_INFLAMMATORY_RESPONSE	197	0.570888	1.46587	0.00909091	0.131999	0.1	253	tags=3%, list=1%, signal=3%

### Sheet: AP_Hallmark
NAME	SIZE	ES	NES	NOM p-val	FDR q-val	FWER p-val	RANK AT MAX	LEADING EDGE
HALLMARK_MYC_TARGETS_V1	186	-0.74	-1.44	0	0.001	0.001	4216	tags=72%, list=20%, signal=89%
HALLMARK_E2F_TARGETS	198	-0.7	-1.37	0	0.018	0.036	4893	tags=67%, list=23%, signal=87%
HALLMARK_UNFOLDED_PROTEIN_RESPONSE	107	-0.7	-1.35	0	0.015	0.044	3721	tags=51%, list=18%, signal=62%
HALLMARK_WNT_BETA_CATENIN_SIGNALING	42	-0.75	-1.33	0.002	0.028	0.106	3502	tags=52%, list=17%, signal=63%
HALLMARK_MTORC1_SIGNALING	192	-0.67	-1.32	0	0.024	0.115	5296	tags=63%, list=25%, signal=83%
HALLMARK_G2M_CHECKPOINT	195	-0.67	-1.32	0	0.021	0.12	3469	tags=56%, list=17%, signal=67%
HALLMARK_TGF_BETA_SIGNALING	53	-0.71	-1.29	0.015	0.044	0.263	2774	tags=38%, list=13%, signal=43%
HALLMARK_MYC_TARGETS_V2	57	-0.69	-1.28	0.031	0.06	0.383	5544	tags=70%, list=26%, signal=95%
HALLMARK_PI3K_AKT_MTOR_SIGNALING	104	-0.66	-1.27	0.013	0.062	0.428	4104	tags=51%, list=20%, signal=63%
HALLMARK_MITOTIC_SPINDLE	198	-0.63	-1.25	0.004	0.099	0.626	3774	tags=55%, list=18%, signal=66%
HALLMARK_UV_RESPONSE_UP	153	-0.62	-1.21	0.042	0.242	0.93	5364	tags=44%, list=26%, signal=59%

### Sheet: PN_Hallmark
NAME	SIZE	ES	NES	NOM p-val	FDR q-val	FWER p-val	RANK AT MAX	LEADING EDGE
HALLMARK_MYC_TARGETS_V1	186	-0.7	-1.39	0	0.033	0.029	5028	tags=62%, list=24%, signal=81%
HALLMARK_G2M_CHECKPOINT	195	-0.69	-1.38	0.001	0.021	0.04	3281	tags=40%, list=16%, signal=47%
HALLMARK_UNFOLDED_PROTEIN_RESPONSE	107	-0.71	-1.34	0.006	0.057	0.148	4467	tags=56%, list=21%, signal=71%
HALLMARK_E2F_TARGETS	198	-0.66	-1.33	0.003	0.075	0.25	5230	tags=45%, list=25%, signal=59%
HALLMARK_PI3K_AKT_MTOR_SIGNALING	104	-0.69	-1.3	0.012	0.123	0.454	3793	tags=47%, list=18%, signal=57%
HALLMARK_ANGIOGENESIS	36	-0.77	-1.29	0.014	0.145	0.575	906	tags=14%, list=4%, signal=14%
HALLMARK_MTORC1_SIGNALING	192	-0.65	-1.29	0.011	0.132	0.6	4445	tags=45%, list=21%, signal=56%
HALLMARK_ALLOGRAFT_REJECTION	186	-0.64	-1.28	0.022	0.153	0.69	4661	tags=18%, list=22%, signal=23%
HALLMARK_XENOBIOTIC_METABOLISM	192	-0.63	-1.25	0.035	0.241	0.873	6705	tags=35%, list=32%, signal=52%

### Sheet: BP_GOBP
NAME	SIZE	ES	NES	NOM p-val	FDR q-val	FWER p-val	RANK AT MAX	LEADING EDGE
GOBP_CALCIUM_INDEPENDENT_CELL_CELL_ADHESION_VIA_PLASMA_MEMBRANE_CELL_ADHESION_MOLECULES	25	-0.928901	-1.53712	0	0.0288159	0.03	521	tags=8%, list=2%, signal=8%
GOBP_POSITIVE_REGULATION_OF_CHROMOSOME_ORGANIZATION	110	-0.758783	-1.52797	0	0.02089	0.044	3827	tags=65%, list=18%, signal=80%
GOBP_MEMBRANELESS_ORGANELLE_ASSEMBLY	435	-0.669074	-1.51086	0	0.030662	0.096	4773	tags=50%, list=23%, signal=64%
GOBP_RNA_LOCALIZATION	170	-0.71191	-1.50933	0	0.0248579	0.104	4175	tags=60%, list=20%, signal=74%
GOBP_NEGATIVE_REGULATION_OF_MRNA_METABOLIC_PROCESS	104	-0.752686	-1.50273	0	0.0288056	0.143	2397	tags=44%, list=11%, signal=50%
GOBP_NEGATIVE_REGULATION_OF_LEUKOCYTE_PROLIFERATION	106	-0.749186	-1.49098	0	0.0452075	0.251	2392	tags=18%, list=11%, signal=20%
GOBP_MITOTIC_SISTER_CHROMATID_SEGREGATION	189	-0.701587	-1.48821	0	0.0437823	0.284	4551	tags=69%, list=22%, signal=87%
GOBP_REGULATION_OF_MRNA_METABOLIC_PROCESS	307	-0.671137	-1.48705	0	0.0401693	0.296	2725	tags=43%, list=13%, signal=49%
GOBP_MITOTIC_NUCLEAR_DIVISION	277	-0.678538	-1.48603	0	0.0369477	0.305	4050	tags=54%, list=19%, signal=66%
GOBP_CHROMOSOME_SEGREGATION	430	-0.665219	-1.47903	0	0.0436534	0.381	4085	tags=57%, list=19%, signal=69%
GOBP_CELL_CYCLE_CHECKPOINT_SIGNALING	194	-0.69992	-1.47785	0	0.0420507	0.398	4420	tags=59%, list=21%, signal=74%
GOBP_POSITIVE_REGULATION_OF_RECEPTOR_SIGNALING_PATHWAY_VIA_STAT	72	-0.769118	-1.4763	0	0.041411	0.422	2492	tags=17%, list=12%, signal=19%
GOBP_SPINDLE_ASSEMBLY	136	-0.719171	-1.46993	0.00116686	0.0497998	0.511	4753	tags=71%, list=23%, signal=91%
GOBP_REGULATION_OF_NUCLEAR_DIVISION	157	-0.703964	-1.4668	0	0.0492235	0.555	3985	tags=42%, list=19%, signal=51%
GOBP_POSITIVE_REGULATION_OF_ORGANELLE_ASSEMBLY	95	-0.739923	-1.46668	0.00119617	0.0466127	0.558	4489	tags=67%, list=21%, signal=85%
GOBP_NEPHRON_TUBULE_FORMATION	20	-0.91374	-1.4655	0	0.0459448	0.575	409	tags=10%, list=2%, signal=10%
GOBP_DNA_RECOMBINATION	339	-0.660157	-1.46441	0	0.0456616	0.593	4917	tags=51%, list=23%, signal=65%
GOBP_TELOMERE_MAINTENANCE	158	-0.706087	-1.46422	0	0.0437454	0.598	4890	tags=61%, list=23%, signal=79%
GOBP_REGULATION_OF_TELOMERE_MAINTENANCE	104	-0.736344	-1.46294	0	0.0433224	0.611	3827	tags=62%, list=18%, signal=75%
GOBP_CELL_CELL_RECOGNITION	84	-0.74043	-1.46192	0	0.0426738	0.621	3265	tags=20%, list=16%, signal=24%
GOBP_PHASIC_SMOOTH_MUSCLE_CONTRACTION	29	-0.863018	-1.46062	0	0.0439835	0.647	704	tags=10%, list=3%, signal=11%
GOBP_TELOMERE_MAINTENANCE_VIA_TELOMERE_LENGTHENING	81	-0.750002	-1.46039	0	0.0424751	0.649	3827	tags=63%, list=18%, signal=77%
GOBP_INTERFERON_ALPHA_PRODUCTION	36	-0.837748	-1.45756	0.00124224	0.0455027	0.69	2526	tags=31%, list=12%, signal=35%
GOBP_HEART_TRABECULA_MORPHOGENESIS	35	-0.838498	-1.45727	0.00123001	0.04409	0.695	1780	tags=31%, list=8%, signal=34%
GOBP_NEGATIVE_REGULATION_OF_MRNA_CATABOLIC_PROCESS	80	-0.749924	-1.45704	0	0.0427878	0.699	3345	tags=49%, list=16%, signal=58%
GOBP_ESTABLISHMENT_OF_RNA_LOCALIZATION	145	-0.705081	-1.45704	0	0.0412031	0.699	4175	tags=59%, list=20%, signal=73%
GOBP_MRNA_CATABOLIC_PROCESS	256	-0.668876	-1.45599	0	0.0411895	0.705	3637	tags=45%, list=17%, signal=54%
GOBP_NEGATIVE_REGULATION_OF_GENE_EXPRESSION_EPIGENETIC	224	-0.67418	-1.45208	0	0.0455327	0.754	3427	tags=42%, list=16%, signal=50%
GOBP_SPINDLE_ORGANIZATION	203	-0.673561	-1.45206	0	0.0440149	0.754	4753	tags=67%, list=23%, signal=86%
GOBP_MEIOTIC_CELL_CYCLE_PROCESS	247	-0.66698	-1.45063	0	0.0450201	0.778	4149	tags=38%, list=20%, signal=47%
GOBP_MICROTUBULE_ORGANIZING_CENTER_ORGANIZATION	155	-0.696157	-1.45061	0	0.0436424	0.778	4551	tags=66%, list=22%, signal=83%
GOBP_POSITIVE_REGULATION_OF_TRANSLATION	141	-0.709411	-1.45051	0	0.0425168	0.78	4316	tags=50%, list=21%, signal=63%
GOBP_CONSTITUTIVE_HETEROCHROMATIN_FORMATION	57	-0.788056	-1.44851	0.00123916	0.0444059	0.807	3347	tags=54%, list=16%, signal=65%
GOBP_NEGATIVE_REGULATION_OF_RNA_CATABOLIC_PROCESS	94	-0.739079	-1.44675	0.00120919	0.0459739	0.821	3534	tags=49%, list=17%, signal=59%
GOBP_POSITIVE_REGULATION_OF_INTERLEUKIN_10_PRODUCTION	45	-0.799684	-1.44568	0.00124378	0.0463201	0.833	2339	tags=11%, list=11%, signal=12%
GOBP_CHROMOSOME_CONDENSATION	45	-0.808229	-1.44565	0.00123916	0.0450932	0.833	2364	tags=49%, list=11%, signal=55%
GOBP_REGULATION_OF_LYMPHOCYTE_MIGRATION	71	-0.758475	-1.44563	0	0.0439066	0.833	2874	tags=27%, list=14%, signal=31%
GOBP_POSITIVE_REGULATION_OF_CELL_CYCLE_G1_S_PHASE_TRANSITION	64	-0.77108	-1.4453	0	0.0434243	0.838	2889	tags=45%, list=14%, signal=52%
GOBP_EPIGENETIC_REGULATION_OF_GENE_EXPRESSION	317	-0.653205	-1.44373	0	0.0445889	0.848	3427	tags=41%, list=16%, signal=48%
GOBP_EMBRYONIC_EYE_MORPHOGENESIS	39	-0.820361	-1.44201	0.00125786	0.0469687	0.873	2987	tags=41%, list=14%, signal=48%
GOBP_REGULATION_OF_CHROMOSOME_ORGANIZATION	244	-0.658159	-1.44198	0	0.0458949	0.873	3985	tags=64%, list=19%, signal=78%
GOBP_REGULATION_OF_TELOMERE_MAINTENANCE_VIA_TELOMERE_LENGTHENING	64	-0.766834	-1.43921	0	0.0491257	0.897	3827	tags=72%, list=18%, signal=88%
GOBP_REGULATION_OF_FLAGELLATED_SPERM_MOTILITY	26	0.963363	1.83183	0	0.0150682	0.033	4	tags=4%, list=0%, signal=4%
GOBP_SECONDARY_METABOLIC_PROCESS	64	0.834045	1.90366	0	0.00396856	0.006	93	tags=6%, list=0%, signal=6%
GOBP_KERATINIZATION	61	0.863328	1.9504	0	0.00129974	0.001	45	tags=2%, list=0%, signal=2%

### Sheet: AP_GOBP
NAME	SIZE	ES	NES	NOM p-val	FDR q-val	FWER p-val	RANK AT MAX	LEADING EDGE
GOBP_ANTIGEN_PROCESSING_AND_PRESENTATION_OF_PEPTIDE_ANTIGEN_VIA_MHC_CLASS_I	52	-0.869505	-1.57437	0	0.000997062	0.002	283	tags=8%, list=1%, signal=8%
GOBP_PEPTIDE_ANTIGEN_ASSEMBLY_WITH_MHC_PROTEIN_COMPLEX	15	-0.953835	-1.53341	0.00112486	0.0115965	0.032	101	tags=13%, list=0%, signal=13%
GOBP_NATURAL_KILLER_CELL_ACTIVATION_INVOLVED_IN_IMMUNE_RESPONSE	37	-0.86682	-1.52472	0	0.0121751	0.046	1229	tags=5%, list=6%, signal=6%
GOBP_PARENTAL_BEHAVIOR	21	0.765303	1.6336	0	0.215954	0.937	423	tags=14%, list=2%, signal=15%
GOBP_REGULATION_OF_SKELETAL_MUSCLE_CONTRACTION	17	0.827345	1.65458	0	0.187799	0.887	70	tags=12%, list=0%, signal=12%
GOBP_RETINAL_ROD_CELL_DEVELOPMENT	15	0.877894	1.67255	0.00787402	0.170871	0.817	42	tags=13%, list=0%, signal=13%
GOBP_RETINAL_ROD_CELL_DIFFERENTIATION	25	0.749942	1.69164	0	0.150592	0.753	110	tags=12%, list=1%, signal=12%
GOBP_ANTIFUNGAL_HUMORAL_RESPONSE	15	0.855053	1.69331	0.0230769	0.163057	0.742	285	tags=7%, list=1%, signal=7%
GOBP_POSITIVE_REGULATION_OF_NATURAL_KILLER_CELL_ACTIVATION	28	0.762174	1.70519	0	0.159726	0.688	715	tags=11%, list=3%, signal=11%
GOBP_NEGATIVE_REGULATION_OF_COAGULATION	51	0.685386	1.71633	0	0.158394	0.643	482	tags=6%, list=2%, signal=6%
GOBP_REGULATION_OF_CILIUM_DEPENDENT_CELL_MOTILITY	35	0.740205	1.75864	0	0.103601	0.44	1283	tags=14%, list=6%, signal=15%
GOBP_REGULATION_OF_NATURAL_KILLER_CELL_ACTIVATION	49	0.711828	1.7935	0	0.0734111	0.295	715	tags=8%, list=3%, signal=8%
GOBP_REGULATION_OF_NATURAL_KILLER_CELL_DIFFERENTIATION	19	0.866311	1.79999	0	0.0816644	0.266	3	tags=5%, list=0%, signal=5%
GOBP_POSITIVE_REGULATION_OF_CAMP_PKA_SIGNAL_TRANSDUCTION	15	0.932758	1.85707	0.00729927	0.0385768	0.105	69	tags=7%, list=0%, signal=7%
GOBP_REGULATION_OF_FLAGELLATED_SPERM_MOTILITY	26	0.873023	1.9276	0	0.01225	0.023	441	tags=8%, list=2%, signal=8%
GOBP_POSITIVE_REGULATION_OF_CILIUM_MOVEMENT	18	0.956189	2.00601	0	0.00209905	0.002	441	tags=11%, list=2%, signal=11%

### Sheet: PN_GOBP
NAME	SIZE	ES	NES	NOM p-val	FDR q-val	FWER p-val	RANK AT MAX	LEADING EDGE
GOBP_NEGATIVE_REGULATION_OF_LEUKOCYTE_PROLIFERATION	106	-0.8	-1.52	0	0.028	0.028	2091	tags=17%, list=10%, signal=19%
GOBP_KERATINIZATION	61	0.9	1.98	0	0	0	7	tags=2%, list=0%, signal=2%
GOBP_SECONDARY_METABOLIC_PROCESS	64	0.84	1.9	0	0.001	0.002	183	tags=8%, list=1%, signal=8%
