## Supplemental Table S3 for "Insulinoma-associated 1 promotes neurogenic proliferation of cortical basal progenitors but is largely dispensable for projection neuron production"

### Sheet: BP_GOBP
NAME	SIZE	ES	NES	NOM p-val	FDR q-val	FWER p-val	RANK AT MAX	LEADING EDGE
GOBP_MEIOTIC_CELL_CYCLE	358	-0.697446	-1.62838	0	0.00741204	0.009	3442	tags=32%, list=16%, signal=37%
GOBP_MEIOTIC_CELL_CYCLE_PROCESS	247	-0.710204	-1.5959	0	0.0169264	0.04	3425	tags=38%, list=16%, signal=44%
GOBP_MITOTIC_SISTER_CHROMATID_SEGREGATION	189	-0.731162	-1.5911	0	0.0132091	0.046	2777	tags=53%, list=13%, signal=60%
GOBP_CHROMOSOME_SEGREGATION	430	-0.67966	-1.59069	0	0.00990681	0.046	3118	tags=48%, list=15%, signal=56%
GOBP_CELL_CYCLE_CHECKPOINT_SIGNALING	194	-0.728499	-1.5768	0	0.0151861	0.088	4275	tags=59%, list=20%, signal=74%
GOBP_CHROMOSOME_SEPARATION	86	-0.792707	-1.57213	0	0.0155329	0.109	3363	tags=64%, list=16%, signal=76%
GOBP_MEMBRANELESS_ORGANELLE_ASSEMBLY	435	-0.662176	-1.57111	0	0.014019	0.114	4003	tags=41%, list=19%, signal=50%
GOBP_MITOTIC_CELL_CYCLE_CHECKPOINT_SIGNALING	146	-0.747483	-1.56976	0	0.0130939	0.121	3659	tags=54%, list=17%, signal=65%
GOBP_MITOTIC_NUCLEAR_DIVISION	277	-0.688155	-1.5551	0	0.0219026	0.215	2777	tags=43%, list=13%, signal=49%
GOBP_DNA_RECOMBINATION	339	-0.674783	-1.54671	0	0.0272328	0.284	4432	tags=49%, list=21%, signal=61%
GOBP_SPINDLE_ASSEMBLY	136	-0.736966	-1.5355	0.00146413	0.039836	0.417	3187	tags=56%, list=15%, signal=65%
GOBP_REGULATION_OF_NUCLEAR_DIVISION	157	-0.725826	-1.52825	0	0.0486217	0.516	3241	tags=36%, list=15%, signal=42%
GOBP_SECONDARY_METABOLIC_PROCESS	64	0.872298	1.77863	0	0.0153824	0.011	293	tags=8%, list=1%, signal=8%

### Sheet: BP_Hallmark
NAME	SIZE	ES	NES	NOM p-val	FDR q-val	FWER p-val	RANK AT MAX	LEADING EDGE
HALLMARK_E2F_TARGETS	198	-0.758229	-1.64889	0	0	0	4172	tags=77%, list=20%, signal=95%
HALLMARK_G2M_CHECKPOINT	195	-0.700887	-1.53237	0	0.00692288	0.014	2837	tags=65%, list=14%, signal=74%
HALLMARK_MYC_TARGETS_V1	186	-0.684802	-1.4758	0	0.0273604	0.078	4418	tags=52%, list=21%, signal=65%
HALLMARK_INFLAMMATORY_RESPONSE	197	0.67601	1.59905	0	0.0270683	0.029	903	tags=7%, list=4%, signal=7%

### Sheet: AP_GOBP
NAME	SIZE	ES	NES	NOM p-val	FDR q-val	FWER p-val	RANK AT MAX	LEADING EDGE
GOBP_BILE_ACID_AND_BILE_SALT_TRANSPORT	33	-0.905012	-1.67457	0	0.00480131	0.005	36	tags=6%, list=0%, signal=6%
GOBP_MITOTIC_SISTER_CHROMATID_SEGREGATION	189	-0.761708	-1.66195	0	0.0028831	0.006	2807	tags=56%, list=13%, signal=64%
GOBP_MEIOTIC_CELL_CYCLE	358	-0.710634	-1.61282	0	0.0238387	0.072	3198	tags=31%, list=15%, signal=36%
GOBP_CHROMOSOME_SEPARATION	86	-0.789157	-1.61028	0	0.021745	0.088	2869	tags=59%, list=14%, signal=68%
GOBP_MITOTIC_SISTER_CHROMATID_SEPARATION	66	-0.798736	-1.60954	0	0.0181718	0.092	2659	tags=59%, list=13%, signal=67%
GOBP_NEGATIVE_REGULATION_OF_CHROMOSOME_ORGANIZATION	98	-0.762488	-1.59142	0	0.0339838	0.191	2659	tags=56%, list=13%, signal=64%
GOBP_REGULATION_OF_MITOTIC_SISTER_CHROMATID_SEGREGATION	61	-0.794961	-1.59074	0	0.0303696	0.198	2767	tags=61%, list=13%, signal=70%
GOBP_DNA_TEMPLATED_DNA_REPLICATION_MAINTENANCE_OF_FIDELITY	56	-0.797312	-1.58647	0	0.0327426	0.238	2766	tags=70%, list=13%, signal=80%
GOBP_REGULATION_OF_KERATINOCYTE_DIFFERENTIATION	35	-0.847835	-1.57866	0	0.0409189	0.32	2431	tags=37%, list=12%, signal=42%
GOBP_CHROMOSOME_LOCALIZATION	123	-0.731285	-1.57847	0	0.0371155	0.32	3188	tags=54%, list=15%, signal=63%
GOBP_SPINDLE_CHECKPOINT_SIGNALING	58	-0.799436	-1.57825	0	0.0340052	0.322	2765	tags=59%, list=13%, signal=67%
GOBP_PROTEIN_ACTIVATION_CASCADE	21	-0.889485	-1.57191	0	0.0412441	0.404	1247	tags=24%, list=6%, signal=25%
GOBP_MEIOTIC_CELL_CYCLE_PROCESS	247	-0.710641	-1.57141	0	0.0385183	0.41	3198	tags=36%, list=15%, signal=42%
GOBP_METAPHASE_CHROMOSOME_ALIGNMENT	101	-0.743774	-1.56414	0	0.046126	0.487	2767	tags=53%, list=13%, signal=61%
GOBP_CHROMOSOME_SEGREGATION	430	-0.687766	-1.56062	0	0.0489178	0.537	3506	tags=51%, list=17%, signal=60%
GOBP_MITOTIC_CELL_CYCLE_CHECKPOINT_SIGNALING	146	-0.718929	-1.55946	0	0.0482212	0.555	2836	tags=48%, list=13%, signal=55%

### Sheet: AP_Hallmark
NAME	SIZE	ES	NES	NOM p-val	FDR q-val	FWER p-val	RANK AT MAX	LEADING EDGE
HALLMARK_E2F_TARGETS	198	-0.761923	-1.68082	0	0	0	3514	tags=65%, list=17%, signal=77%
HALLMARK_G2M_CHECKPOINT	195	-0.719934	-1.58376	0	0.000477273	0.001	2799	tags=66%, list=13%, signal=76%
HALLMARK_MYC_TARGETS_V1	186	-0.662244	-1.45058	0	0.0259908	0.082	4148	tags=55%, list=20%, signal=68%
HALLMARK_MITOTIC_SPINDLE	198	-0.655328	-1.44831	0	0.0203644	0.086	2739	tags=59%, list=13%, signal=67%
HALLMARK_APICAL_SURFACE	44	-0.747481	-1.41965	0.00627353	0.0318225	0.159	1546	tags=25%, list=7%, signal=27%

### Sheet: PN_GOBP
NAME	SIZE	ES	NES	NOM p-val	FDR q-val	FWER p-val	RANK AT MAX	LEADING EDGE
GOBP_KERATINIZATION	61	0.917984	1.82786	0	0.00208564	0.002	24	tags=2%, list=0%, signal=2%
GOBP_GLOMERULUS_DEVELOPMENT	80	0.874616	1.81212	0	0.00312812	0.006	628	tags=15%, list=3%, signal=15%

### Sheet: PN_Hallmark
No significantly enriched gene set
